# Analysis of hospital air microbiomes uncovers potential avenues for transmission of diverse pathogens linked to hospital-acquired infections

**DOI:** 10.64898/2026.03.13.711524

**Authors:** Julio Cesar Ortega Cambara, Oscar Previtali, Piotr Cuber, Pedro Humberto Lebre, Shanom Ali, Darren Chooneea, Raju Misra, Hermine V Mkrtchyan

**Affiliations:** Centre for Innovation in Genomics and Microbiome Sciences, School of Medicine and Biological Sciences, University of West London, London, United Kigdom; Centre for Microbial Ecology and Genomics, University of Pretoria, Pretoria, South Africa; University College London Hospital NHS Trust, London, United Kingdom; UK Health Security Agency, London, United Kingdom

**Keywords:** Low-biomass microbiome, ONT long read sequencing, metagenomics, antimicrobial resistance, hospital-acquired infections

## Abstract

Fomite-mediated and airborne transmission pathways play a significant role in the dissemination of healthcare associated pathogens, contributing to the burden of hospital-acquired infections (HAIs). Effective infection prevention and control therefore require robust surveillance approaches capable of capturing the complexity of air and surface microbial communities present in healthcare settings. However, to date such approaches are not widely employed. In this study we used a rapid and low-biomass optimized metagenomic workflow to detect clinically relevant pathogens, characterise genetic signatures such as antimicrobial resistance and virulence determinants, and profile the wider airborne microbiome, including unculturable taxa essential for HAI surveillance.

Air samples were collected from multiple clinical and non-clinical areas across three multi-storey healthcare units within a UK hospital, alongside to surface samples from a haematology/oncology ward with a documented history of outbreaks. Following DNA extraction and enrichment optimised for low-biomass samples, sequencing was performed using the Oxford Nanopore Technologies MinION long-read platform. Metagenomics data were analysed using an in-house developed bioinformatics pipeline.

Metagenomic profiling revealed high bacterial taxonomic diversity across sampled environments, with limited overlap between the airborne and surface communities. Approximately 0.3% of bacterial reads harboured a large variety of antimicrobial resistance genes (ARGs), virulence factors (VFs) and mobile genetics elements (MGEs) across different hospital sample groups. Notably, critical and emerging pathogens were detected across ten wards and were associated with clinically significant resistance determinants, including multiple *bla_OXA_* subtypes, *vanA* gene clusters, and multidrug efflux pumps conferring resistance to eight important classes of antibiotics, including carbapenems, cephalosporins, penams, and vancomycin. In addition, several plasmid replicons involved in horizontal gene transfer (HGT) were identified within these pathogens, indicating an increased potential for the emergence and dissemination of multi-drug resistance within hospital associated microbial communities.

Our findings highlight the importance of using rapid metagenomics-based methodologies for environmental surveillance in healthcare settings. Correspondingly, this study revealed that hospital air and surface microbiomes comprise complex and dynamic microbial communities that harbour divers**e** of ARGs and VFs with the potential for rapid transmission across the surface-air interface, particularly in high-risk/vulnerable patient areas where outbreaks are more likely to occur.
