## Supplementary tables for "Analysis of hospital air microbiomes uncovers potential avenues for transmission of diverse pathogens linked to hospital-acquired infections"

### Sheet: Table_S1
ID	Sample	Type	Description	Ward	Location	Clinical Status
A20	A20	Air	Beb 1-5	B	Private bed	Clinical
A22	A22	Air	Parents Kitchen	B	Kitchen	Non-clinical
A25	A25	Air	Dirty Room	C	Dirty room	Non-clinical
A26	A26	Air	Bed 14-17	C	Bed bay	Clinical
A27	A27	Air	Bed 5-8	C	Bed bay	Clinical
A29	A29	Air	Bed 19 +7D	C	Private bed	Clinical
A30	A30	Air	Bed 34-36	D	Bed bay	Clinical
A31	A31	Air	Bed 46	D	Private bed	Clinical
A32	A32	Air	Treatment Room	D	Treatment room	Clinical
A33	A33	Air	Bed 34-36 +5D	D	Bed bay	Clinical
A36	A36	Air	Bed 26	E	Private bed	Clinical
A37	A37	Air	Bay 1-4	F	Bed bay	Clinical
A38	A38	Air	Reception	F	Reception	Non-clinical
A57	A57	Air	Majors Corridor	G	Corridor	Non-clinical
A58	A58	Air	SDEC Corridor	G	Corridor	Non-clinical
A55	A55	Air	Hydrotherapy Pool	H	Treatment room	Clinical
A56	A56	Air	Gymnasium	H	Treatment room	Clinical
A50	A50	Air	Bay 50-53	I	Bed bay	Clinical
A51	A51	Air	Clinic E Corridor	I	Corridor	Non-clinical
A52	A52	Air	Room 4	I	Private bed	Clinical
A53	A53	Air	Corridor	I	Corridor	Non-clinical
A48	A48	Air	Endoscopy Blue Rest	J	Treatment room	Clinical
A40	A40	Air	Bed 4	K	Private bed	Clinical
A41	A41	Air	Bay 17-21	K	Bed bay	Clinical
A44	A44	Air	Intervention CT	K	Treatment room	Clinical
S1	S1	Surface	SR 16, Room Vent	E	Vent	Clinical
S2	S2	Surface	SR 16, Bathroom Vent	E	Vent	Clinical
S3	S3	Surface	SR 16, Fridge inside drain	E	Fridge	Clinical
S4	S4	Surface	SR 16, Fridge rear, drainage tank	E	Fridge	Clinical
S5	S5	Surface	SR 26, Room Vent	E	Vent	Clinical
S6	S6	Surface	SR 26, Bathroom Vent	E	Vent	Clinical
S7	S7	Surface	SR 26, Fridge interior drain	E	Fridge	Clinical
S8	S8	Surface	SR 26, Fridge rear, drainage tank	E	Fridge	Clinical
S9	S9	Surface	Dirty Utility, Vent 1	E	Dirty utility	Non-clinical
S10	S10	Surface	Dirty Utility, Vent 2	E	Dirty utility	Non-clinical
S11	S11	Surface	Dirty Utility, Macerator side port	E	Dirty utility	Non-clinical
S12	S12	Surface	Clean Utility, Vent 1	E	Clean utility	Clinical
S13	S13	Surface	Clean Utility, Smoke detector	E	Clean utility	Clinical
S14	S14	Surface	Corridor Vent, outside SR 16	E	Corridor	Non-clinical
S15	S15	Surface	Corridor Vent, outside SR 26	E	Corridor	Non-clinical
S16	S16	Surface	Beverage Bay, Vent	E	Vent	Non-clinical
S17	S17	Surface	Beverage Bay, Fridge, interior drain	E	Fridge	Non-clinical
S18	S18	Surface	Beverage Bay, Fridge, interior fan	E	Fridge	Non-clinical
S19	S19	Surface	Beverage Bay, Fridge rear, drainage tank	E	Fridge	Non-clinical
S20	S20	Surface	Clean Utility, Vent 1	E	Clean utility	Clinical
S21	S21	Surface	Clean Utility, Vent 2	E	Clean utility	Clinical
S22	S22	Surface	Clean Utility, Medicine freezer (not working but operating)	E	Clean utility	Clinical
S23	S23	Surface	Chemo Freezer; Nr. Nurse Bay; interior fan	E	Freezer	Clinical
S24	S24	Surface	Helmer Blood bank fridge; scan bed	E	Fridge	Clinical
S25	S25	Surface	Stem cell fridge; interior drain	E	Fridge	Clinical
S26	S26	Surface	Staff room freezer, interior drain	E	Freezer	Non-clinical
S27	S27	Surface	Staff room freezer, rear draining tank	E	Freezer	Non-clinical
S28	S28	Surface	Kitchen, Vent 1	E	Vent	Non-clinical
S29	S29	Surface	Kitchen, Vent 2	E	Vent	Non-clinical
S30	S30	Surface	Kitchen, Vent 3	E	Vent	Non-clinical
S31	S31	Surface	Kitchen, Vent 4	E	Vent	Non-clinical
S32	S32	Surface	Kitchen, air-conditioner unit vent	E	Fridge	Non-clinical
S33	S33	Surface	Kitchen; Fridge 1; interior fan	E	Fridge	Non-clinical
S34	S34	Surface	Kitchen; Fridge 2; interior fan	E	Fridge	Non-clinical
S35	S35	Surface	Kitchen; Fridge 3; interior fan	E	Fridge	Non-clinical
S36	S36	Surface	Chemo Freezer; Nr. Nurse Bay; rear drainage tank	E	Freezer	Clinical

### Sheet: Table_S2
feature	metadata	value	name	coef	null_hypothesis	stderr	pval_individual	qval_individual	pval_joint	qval_joint	error	model	N	N_not_zero
Adherence	Group	Surface	GroupSurface	3.85486	0	0.789651	1.05161e-06	5.36319e-05	2.10321e-06	7.15091e-05	NA	prevalence	58	32
Motility	Group	Surface	GroupSurface	3.04861	0	0.718512	2.20603e-05	0.000562538	4.41201e-05	0.000750042	NA	prevalence	58	28
Immune modulation	Group	Surface	GroupSurface	2.64946	0	0.785046	0.000738393	0.0125527	0.00147624	0.0167307	NA	prevalence	58	21
Nutritional/Metabolic factor	Group	Surface	GroupSurface	2.6917	0	0.99283	0.0067053	0.0683941	0.0133656	0.0908863	NA	prevalence	58	15
Biofilm	Group	Surface	GroupSurface	5.57932	0	2.19534	0.0110398	0.0938384	0.0110398	0.0908863	NA	prevalence	58	23
Motility	Group	Surface	GroupSurface	4.00539	1.23284	1.21531	0.068238	0.290011	4.41201e-05	0.000750042	NA	abundance	58	28
Immune modulation	Group	Surface	GroupSurface	-1.90952	1.23284	1.61131	0.0939763	0.368676	0.00147624	0.0167307	NA	abundance	58	21
Nutritional/Metabolic factor	Group	Surface	GroupSurface	2.56622	1.23284	2.00448	0.530965	0.712611	0.0133656	0.0908863	NA	abundance	58	15
Adherence	Group	Surface	GroupSurface	1.36943	1.23284	1.2224	0.920572	0.938984	2.10321e-06	7.15091e-05	NA	abundance	58	32
Biofilm	Group	Surface	GroupSurface	NA	NA	NA	NA	NA	0.0110398	0.0908863	No data points have the baseline factor level	abundance	58	23

### Sheet: Table_S3
Species	Resistance Genes	Plasmid Replicons	Replicon Family Function
S. hominis	–	rep10_6_rep(SAP093B), rep13_7_rep(pLNU9), rep21_1_rep(pWBG754), rep21_26_rep(pSK108), rep21_25_rep(pSHaeA)	rep10/rep13/rep21 – small multicopy plasmids; often encode stability modules and ARG cassettes
S. haemolyticus	–	rep10_5_repL(pWBG738)	rep10 – broad host‑range plasmid family; associated with resistance dissemination
S. epidermidis	qacG (disinfectant/antiseptic resistance)	rep21_1_rep(pWBG754), rep21_3_rep(pS0385), rep21_15_SAP108D001(SAP108D), rep7a_5_repD(pTZ4)	rep21/rep7a – maintenance plasmids; frequently linked to antiseptic tolerance and ARG spread
S. aureus	ErmC (MLS resistance), tet(M) (tetracycline resistance)	rep10_3_pNE131p1(pNE131), rep10_4_repL(pDLK1), rep21_1_rep(pWBG754), rep10_6_rep(SAP093B), rep10b_3_rep(pSK3), repUS19_1_rep(pDLK3), rep10b_1_rep(pUR2355)	rep10/rep10b/rep21/repUS19 – conjugative and mobilizable plasmids; key vectors for multidrug resistance
